# Spatially resolved distribution of pancreatic hormones proteoforms by MALDI-imaging mass spectrometry

**DOI:** 10.1101/2023.10.27.564470

**Authors:** Tháyna Sisnande, Felipe Lopes Brum, Daiane O. Matias, Fernando de Sá Ribeiro, Thayana Beninatto Moulin, Ronaldo Mohana-Borges, Mariana T. Q. de Magalhães, Luís Maurício T. R. Lima

## Abstract

Zinc plays crucial role in the immune system and endocrine processes. Dietary zinc restriction leads to the degeneration of the endocrine pancreas resulting in hormonal imbalance in β-cell. Proteostasis may vary depending on the stage of a pathophysiological process, motivating the development of tools aimed at the direct analysis of biological status. Among proteomics methods, MALDI-ToF-MS can serve as a rapid peptidomics tool from analysis of extracts or by histological imaging. Here we report the optimization of MALDI imaging mass spectrometry analysis of thin histological sections from mouse pancreas, allowing the identification of major islet peptide hormones and major accumulated precursors and/or proteolytic products of peptide hormones. Cross-validation of the identified peptide hormones was performed by LC-ESI-MS from pancreatic islet extracts. Mice fed a zinc-restricted diet had a relatively lower amount of peptide intermediates in comparison with the control group. These data provide evidence for complex modulation of proteostasis by an imbalance of micronutrients, directly accessed by MALDI-MSI.
