## Supplemental Table S1 for "Spatially resolved distribution of pancreatic hormones proteoforms by MALDI-imaging mass spectrometry"

### Sheet: MASSIVE_EDITED
	FORWARD (N to C terminal)	COMPLEMENTARY (N to C terminal)		Reported in:
INS-1/2 chain A	GIVDQCCTSICSLYQLENYCN			doi: 10.1038/s42255-019-0061-8
INS-1/2 chain A	GIVDQCCTSICSLYQLENYC
INS-1/2 chain A	GIVDQCCTSICSLYQLENY
INS-1/2 chain A	GIVDQCCTSICSLYQ			doi: 10.1038/s41592-022-01526-y
INS-1/2 chain A	GIVDQCCTSICSLY	QLENYCN		doi: 10.1038/s41592-022-01526-y
INS-1/2 chain A	GIVDQCCTSICSL	YQLENYCN		doi: 10.4049/jimmunol.1601291.
INS-1/2 chain A	GIVDQCCTSICS	LYQLENYCN		doi: 10.4049/jimmunol.1601291.
INS-1/2 chain A	GIVDQCCTSIC	SLYQLENYCN		doi: 10.4049/jimmunol.1601291.
INS-1/2 chain A	GIVDQCCTSI
INS-1/2 chain A		ICSLYQLENYCN
INS-1/2 chain A	GIVDQCCT	SICSLYQLENYCN
INS-1/2 chain A		CTSICSLYQLENYCN		doi: 10.4049/jimmunol.1601291.
INS-1/2 chain A		CCTSICSLYQLENYCN		doi: 10.4049/jimmunol.1601291.
INS-1 chain B	FVKQHLCGPHLVEALYLVCGERGFFYTPK
INS-1 chain B	FVKQHLCGPHLVEALYLVCGER	GFFYTPKS
INS-1 chain B		QHLCGPHLVEALYLVCGERGFFYTPKS
INS-1 C-peptide - unprocessed	REVEDPQVEQLELGGSPGDLQTLALEVARQ
INS-1 C-peptide	EVEDPQVEQLELGGSPGDLQTLALEVARQ
INS-1 C-peptide	EVEDPQVEQLELGGSPGDLQTLALEVAR
INS-1 C-peptide	EVEDPQVEQLELGGSPGDLQTLALE
INS-1 C-peptide	EVEDPQVEQLELGGSPGDLQTLAL
INS-1 C-peptide	EVEDPQVEQLELGGSPGDLQTLA
INS-1 C-peptide	EVEDPQVEQLELGGSPGDLQTL
INS-1 C-peptide	EVEDPQVEQLELGGSPGDLQT
INS-1 C-peptide	EVEDPQVEQLELGGSPGDLQ
INS-1 C-peptide	EVEDPQVEQLELGGSPGDL
INS-1 C-peptide	EVEDPQVEQLELGGSPGD
INS-1 C-peptide	EVEDPQVEQLELGGSPG
INS-1 C-peptide	EVEDPQVEQLELGGSP
INS-1 C-peptide	EVEDPQVEQLELG
INS-1 C-peptide	EVEDPQVEQLEL			DOI: 10.1016/j.redox.2021.102111
INS-1 C-peptide	EVEDPQVEQLE			DOI: 10.1016/j.redox.2021.102111
INS-1 C-peptide	EVEDPQVEQL			DOI: 10.1016/j.redox.2021.102111
INS-1 C-peptide	EVEDPQV			DOI: 10.1016/j.redox.2021.102111
IN-2 Chain B	FVKQHLCGSHLVEALYLVCGER	GFFYTPMS
IN-2 Chain B		QHLCGSHLVEALYLVCGERGFFYTPMS
IN-2 Chain B
IN-2 Chain B
INS-2 C-peptide	EVEDPQVAQLELGGGPGAGDLQTLALEVAQQ
INS-2 C-peptide	EVEDPQVAQLELGGGPGAGDLQTLALEVAQ
INS-2 C-peptide	EVEDPQVAQLELGGGPGAGDLQTLALEVA
INS-2 C-peptide	EVEDPQVAQLELGGGPGAGDLQTLALE
INS-2 C-peptide	EVEDPQVAQLELGGGPGAGDLQTLAL
INS-2 C-peptide	EVEDPQVAQLELGGGPGAGDLQTLA
INS-2 C-peptide	EVEDPQVAQLELGGGPGAGDLQTL
INS-2 C-peptide	EVEDPQVAQLELGGGPGAGDLQT
INS-2 C-peptide	EVEDPQVAQLELGGGPGAGDLQ
INS-2 C-peptide	EVEDPQVAQLELGGGPGAGDL
INS-2 C-peptide	EVEDPQVAQLELGGGPGAGD
INS-2 C-peptide	EVEDPQVAQLELGGGPGAG
INS-2 C-peptide	EVEDPQVAQLELGGGPGA
INS-2 C-peptide	EVEDPQVAQLELGGGPG
INS-2 C-peptide	EVEDPQVAQLELGGGP
INS-2 C-peptide	EVEDPQVAQLELGGG			DOI: 10.1016/j.redox.2021.102111
INS-2 C-peptide	EVEDPQVAQLELGG			DOI: 10.1016/j.redox.2021.102111
INS-2 C-peptide	EVEDPQVAQLELG			DOI: 10.1016/j.redox.2021.102111
INS-2 C-peptide	EVEDPQVAQLEL			DOI: 10.1016/j.redox.2021.102111
INS-2 C-peptide	EVEDPQVAQLE			DOI: 10.1016/j.redox.2021.102111
INS-2 C-peptide	EVEDPQVAQL			DOI: 10.1016/j.redox.2021.102111
INS-2 C-peptide	EVEDPQVAQ			DOI: 10.1016/j.redox.2021.102111
INS-2 C-peptide	EVEDPQV			DOI: 10.1016/j.redox.2021.102111
Amylin	KCNTATCATQRLANFLVR	SSNNLGPVLPPTNVGSNTY
Amylin	KCNTATCATQRLANFLV
Amylin	KCNTATCATQRLANFL
Amylin	KCNTATCATQRLANF
Amylin	KCNTATCATQRLAN
Amylin	KCNTATCATQRLA
Amylin	KCNTATCATQRL
Amylin	KCNTATCATQR
Glucagon	HSQGTFTSDYSKYLDSRRAQDFVQWLMNT
Glucagon	HSQGTFTSDYSKYLDSRRAQDFVQWL
Glucagon	HSQGTFTSDYSKYLDSRRAQD
Glucagon	HSQGTFTSDYSKYLDSRR	AQDFVQWLMNT
Glucagon	HSQGTFTSDYSKYLDSR	RAQDFVQWLMNT
Glucagon	HSQGTFTSDYSKYLDS
Glucagon	HSQGTFTSDYSKYLD
Glucagon	HSQGTFTSDYSKYL
Glucagon	HSQGTFTSDYSKY
Glucagon	HSQGTFTSDYSK	YLDSRRAQDFVQWLMNT		DOI: 10.1038/nature11252 DOI: 10.1007/978-1-4939-0685-7_5
Glucagon	HSQGTFTSDY			DOI: 10.15252/msb.20188503
Somatostatin-28
Somatostatin-28
Somatostatin-28
Somatostatin-28	SANSNPAMAPRERK			DOI: 10.1021/acs.jproteome.5b00523
Somatostatin-28	SANSNPAMAPRER			DOI: 10.1021/acs.jproteome.5b00523
Somatostatin-28	SANSNPAMAPRE
Somatostatin-28	SANSNPAMAPR			DOI: 10.1021/acs.jproteome.5b00523
Somatostatin-28	SANSNPAM			DOI: 10.1038/nature25183
Somatostatin-14	AGCKNFFWKTFTSC
Somatostatin-14	AGCKNFFWK
Somatostatin-14		FWKTFTSC
Somatostatin-14		FFWKTFTSC
Somatostatin-14		NFFWKTFTSC

### Sheet: INS1 - Massive
		Sequence	PSM	Variants	Proteins	Datasets	PTMs
	1	ALYLVCGER	317	8	11	7	PTMs
	2	GFFYTPK	5297	11	19	33	PTMs
	3	HLVEALYLVCGER	2098	14	13	10	PTMs
	4	LVEALYLVCGER	2422	14	17	12	PTMs
	5	VEALYLVCGER	894	7	13	8	PTMs
	6	EALYLVCGER	392	6	10	7	PTMs
	7	EVEDPQVEQLELGGSPGDLQTLALEVAR	80	5	1	3	PTMs
	8	QHLCGPHLVEALYLVCGER	2540	17	1	3	PTMs
	9	AFVKQHLCGPHLVEALYLVCGER	16	3	1	1	PTMs
	10	ALWEPKPTQAFVKQHLCGPHLVEALYLVCGER	1	1	1	1	PTMs
	11	CGPHLVEALYLVCGER	9	2	1	1	PTMs
	12	ELGGSPGDLQTLALEVAR	3	1	1	1	PTMs
	13	EPKPTQAFVKQHLCGPHLVEALYLVCGER	20	1	1	1	PTMs
	14	ERGFFYTPK	214	4	9	3	PTMs
	15	EVEDPQVEQLELG	1	1	1	1	PTMs
	16	EVEDPQVEQLELGGSP	5	1	1	1	PTMs
	17	EVEDPQVEQLELGGSPG	9	2	1	2	PTMs
	18	EVEDPQVEQLELGGSPGD	10	2	1	2	PTMs
	19	EVEDPQVEQLELGGSPGDL	36	4	1	2	PTMs
	20	EVEDPQVEQLELGGSPGDLQ	52	4	1	2	PTMs
	21	EVEDPQVEQLELGGSPGDLQT	128	4	1	3	PTMs
	22	EVEDPQVEQLELGGSPGDLQTL	55	3	1	2	PTMs
	23	EVEDPQVEQLELGGSPGDLQTLA	62	3	1	2	PTMs
	24	EVEDPQVEQLELGGSPGDLQTLAL	62	3	1	2	PTMs
	25	EVEDPQVEQLELGGSPGDLQTLALE	1	1	1	1	PTMs
	26	EVEDPQVEQLELGGSPGDLQTLALEVARQ	189	3	1	1	PTMs
	27	EVEDPQVEQLELGGSPGDLQTLALEVARQK	27	2	1	1	PTMs
	28	EVEDPQVEQLELGGSPGDLQTLALEVARQKR	36	3	1	1	PTMs
	29	FVKQHLCGPHLVEALYLVCGER	1891	4	1	1	PTMs
	30	FVKQHLCGPHLVEALYLVCGERGFFYTPK	28	3	1	1	PTMs
	31	FVKQHLCGPHLVEALYLVCGERGFFYTPKSR	2	1	1	1	PTMs
	32	FVKQHLCGPHLVEALYLVCGERGFFYTPKSRR	4	1	1	1	PTMs
	33	GFFYTPKS	20	1	1	1	PTMs
	34	GFFYTPKSRREVEDPQVEQLELGGSPGDLQ	1	1	1	1	PTMs
	35	GFFYTPKSRREVEDPQVEQLELGGSPGDLQT	2	1	1	1	PTMs
	36	GGSPGDLQTLALEVAR	7	1	1	2	PTMs
	37	GIVDQCCT	4	1	2	1	PTMs
	38	GIVDQCCTSI	1	1	2	1	PTMs
	39	GIVDQCCTSIC	11	2	2	2	PTMs
	40	GIVDQCCTSICS	5	4	2	2	PTMs
	41	GIVDQCCTSICSL	11	5	2	2	PTMs
	42	GIVDQCCTSICSLY	24	3	2	2	PTMs
	43	GIVDQCCTSICSLYQLENY	4	2	2	2	PTMs
	44	GIVDQCCTSICSLYQLENYC	2	1	2	1	PTMs
	45	GIVDQCCTSICSLYQLENYCN	1291	6	2	3	PTMs
	46	GPHLVEALYLVCGER	30	2	1	1	PTMs
	47	GSPGDLQTLALEVAR	4	1	1	2	PTMs
	48	HFLPLLALLALWEPKPTQAFVKQHLCGPHLVEALYLVCGER	1	1	1	1	PTMs
	49	HLCGPHLVEALYLVCGER	9	2	1	1	PTMs
	50	ICSLYQLENYCN	3	1	4	1	PTMs
	51	KPTQAFVKQHLCGPHLVEALYLVCGER	3	2	1	1	PTMs
	52	KQHLCGPHLVEALYLVCGER	15	3	1	1	PTMs
	53	LCGPHLVEALYLVCGER	33	2	1	1	PTMs
	54	LGGSPGDLQTLALEVAR	8	1	1	2	PTMs
	55	LPLLALLALWEPKPTQAFVKQHLCGPHLVEALYLVCGER	3	1	1	1	PTMs
	56	LVHFLPLLALLALWEPKPTQAFVKQHLCGPHLVEALYLVCGER	1	1	1	1	PTMs
	57	LWEPKPTQAFVKQHLCGPHLVEALYLVCGER	2	1	1	1	PTMs
	58	LYLVCGER	26	4	10	4	PTMs
	59	PGDLQTLALEVAR	2	1	1	1	PTMs
	60	PLLALLALWEPKPTQAFVKQHLCGPHLVEALYLVCGER	26	3	1	1	PTMs
	61	PQVEQLELGGSPGDLQTLALEVAR	6	3	1	2	PTMs
	62	PTQAFVKQHLCGPHLVEALYLVCGER	5	2	1	1	PTMs
	63	QAFVKQHLCGPHLVEALYLVCGER	4	3	1	2	PTMs
	64	QHLCGPHLVEAL	2	1	1	1	PTMs
	65	QHLCGPHLVEALYLVCGERGF	2	1	1	1	PTMs
	66	QHLCGPHLVEALYLVCGERGFFYTPK	14	2	1	1	PTMs
	67	QHLCGPHLVEALYLVCGERGFFYTPKS	95	4	1	1	PTMs
	68	REVEDPQVEQLELGGSPGDL	1	1	1	1	PTMs
	69	REVEDPQVEQLELGGSPGDLQ	10	2	1	1	PTMs
	70	REVEDPQVEQLELGGSPGDLQT	8	2	1	1	PTMs
	71	REVEDPQVEQLELGGSPGDLQTL	14	2	1	1	PTMs
	72	REVEDPQVEQLELGGSPGDLQTLA	12	2	1	1	PTMs
	73	REVEDPQVEQLELGGSPGDLQTLAL	5	1	1	1	PTMs
	74	REVEDPQVEQLELGGSPGDLQTLALEVAR	40	4	1	2	PTMs
	75	REVEDPQVEQLELGGSPGDLQTLALEVARQ	26	3	1	1	PTMs
	76	REVEDPQVEQLELGGSPGDLQTLALEVARQK	10	2	1	1	PTMs
	77	REVEDPQVEQLELGGSPGDLQTLALEVARQKR	16	4	1	1	PTMs
	78	RGIVDQCCTSICSLYQLENYCN	21	2	2	1	PTMs
	79	SICSLYQLENYCN	2	1	4	1	PTMs
	80	SRREVEDPQVEQLELGGSPGDLQ	6	1	1	1	PTMs
	81	SRREVEDPQVEQLELGGSPGDLQT	11	1	1	1	PTMs
	82	SRREVEDPQVEQLELGGSPGDLQTL	7	1	1	1	PTMs
	83	SRREVEDPQVEQLELGGSPGDLQTLA	6	1	1	1	PTMs
	84	SRREVEDPQVEQLELGGSPGDLQTLAL	7	2	1	1	PTMs
	85	SRREVEDPQVEQLELGGSPGDLQTLALEVAR	37	4	1	1	PTMs
	86	SRREVEDPQVEQLELGGSPGDLQTLALEVARQ	28	2	1	1	PTMs
	87	SRREVEDPQVEQLELGGSPGDLQTLALEVARQK	7	2	1	1	PTMs
	88	SRREVEDPQVEQLELGGSPGDLQTLALEVARQKR	14	4	1	1	PTMs
	89	TQAFVKQHLCGPHLVEALYLVCGER	9	4	1	2	PTMs
	90	VKQHLCGPHLVEALYLVCGER	7	2	1	1	PTMs
	91	WEPKPTQAFVKQHLCGPHLVEALYLVCGER	8	2	1	1	PTMs
	92	EDPQVEQLELGGSPGDLQTLALEVAR	5	1	1	1	PTMs
	93	EVEDPQV	5	1	2	1	PTMs
	94	EVEDPQVEQL	5	1	1	1	PTMs
	95	EVEDPQVEQLE	5	1	1	1	PTMs
	96	EVEDPQVEQLEL	5	1	1	1	PTMs
	97	EVEDPQVEQLELGGSPGDLQTLALEVARQKRGIVDQCC	5	1	1	1	PTMs
	98	GFFYTP	10	1	6	1	PTMs
	99	GIVDQCCTSICSLYQ	7	3	1	1	PTMs
	100	QHLCGPHLVEALYLVCGERG	3	2	1	1	PTMs
	101	SPGDLQTLALEVAR	3	1	1	1	PTMs
	102	QLENYCN	1	1	3	1	PTMs
	103	RGIVDQCCTSICSLY	1	1	1	1	PTMs
	104	QHLCGPH	3	2	1	1	PTMs
	105	RGIVDQCCTSIC	1	1	1	1	PTMs

### Sheet: INS2 - Massive
		Sequence	PSM	Variants	Proteins	Datasets	PTMs
	1	ALYLVCGER	317	8	11	7	PTMs
	2	HLVEALYLVCGER	2098	14	13	10	PTMs
	3	LCGSHLVEALYLVCGER	1170	11	9	7	PTMs
	4	LVEALYLVCGER	2422	14	17	12	PTMs
	5	VEALYLVCGER	894	7	13	8	PTMs
	6	CGSHLVEALYLVCGER	691	8	9	4	PTMs
	7	EALYLVCGER	392	6	10	7	PTMs
	8	GSHLVEALYLVCGER	2797	10	9	5	PTMs
	9	HLCGSHLVEALYLVCGER	744	11	9	4	PTMs
	10	QHLCGSHLVEALYLVCGER	7058	37	13	8	PTMs
	11	SHLVEALYLVCGER	881	11	9	5	PTMs
	12	EVEDPQVAQLELGGGPGAGDLQTLALEVAQQK	87	7	1	3	PTMs
	13	REVEDPQVAQLELGGGPGAGDLQTLALEVAQQK	44	4	1	3	PTMs
	14	AFVKQHLCGSHLVEALYLVCGER	24	2	1	1	PTMs
	15	AGDLQTLALEVAQQKR	4	1	1	1	PTMs
	16	ALEVAQQKR	7	1	1	1	PTMs
	17	AQLELGGGPGAGDLQTLALEVAQQKR	10	1	1	1	PTMs
	18	CGERGFFYTPMSR	1	1	1	1	PTMs
	19	DLQTLALEVAQQKR	1	1	1	1	PTMs
	20	DPQVAQLELGGGPGAGDLQTLALEVAQQKR	1	1	1	1	PTMs
	21	EALYLVCGERGFFYTPMSR	1	1	1	1	PTMs
	22	EDPQVAQLELGGGPGAGDLQTLALEVAQQKR	1	1	1	1	PTMs
	23	ELGGGPGAGDLQTLALEVAQQKR	8	2	1	1	PTMs
	24	ESHPTQAFVKQHLCGSHLVEALYLVCGER	1	1	1	1	PTMs
	25	EVEDPQVAQLELGGGP	2	2	1	1	PTMs
	26	EVEDPQVAQLELGGGPG	9	2	1	2	PTMs
	27	EVEDPQVAQLELGGGPGA	2	1	1	1	PTMs
	28	EVEDPQVAQLELGGGPGAG	29	3	1	2	PTMs
	29	EVEDPQVAQLELGGGPGAGD	38	4	1	2	PTMs
	30	EVEDPQVAQLELGGGPGAGDL	93	4	1	2	PTMs
	31	EVEDPQVAQLELGGGPGAGDLQ	101	4	1	2	PTMs
	32	EVEDPQVAQLELGGGPGAGDLQT	190	3	1	3	PTMs
	33	EVEDPQVAQLELGGGPGAGDLQTL	110	3	1	2	PTMs
	34	EVEDPQVAQLELGGGPGAGDLQTLA	96	3	1	2	PTMs
	35	EVEDPQVAQLELGGGPGAGDLQTLAL	71	3	1	2	PTMs
	36	EVEDPQVAQLELGGGPGAGDLQTLALE	8	2	1	2	PTMs
	37	EVEDPQVAQLELGGGPGAGDLQTLALEVA	1	1	1	1	PTMs
	38	EVEDPQVAQLELGGGPGAGDLQTLALEVAQ	2	1	1	1	PTMs
	39	EVEDPQVAQLELGGGPGAGDLQTLALEVAQQ	129	4	1	2	PTMs
	40	EVEDPQVAQLELGGGPGAGDLQTLALEVAQQKR	240	6	1	2	PTMs
	41	FVKQHLCGSHLVEALYLVCGER	2625	4	1	1	PTMs
	42	FVKQHLCGSHLVEALYLVCGERGFFYTPMSR	29	4	1	1	PTMs
	43	FVKQHLCGSHLVEALYLVCGERGFFYTPMSRR	52	6	1	1	PTMs
	44	GDLQTLALEVAQQKR	5	1	1	1	PTMs
	45	GERGFFYTPMSR	3	1	1	1	PTMs
	46	GFFYTPMS	126	6	1	2	PTMs
	47	GFFYTPMSR	201	7	1	3	PTMs
	48	GFFYTPMSRR	17	2	1	1	PTMs
	49	GFFYTPMSRREVEDPQVAQLELGGGPGAGDLQ	2	1	1	1	PTMs
	50	GFFYTPMSRREVEDPQVAQLELGGGPGAGDLQT	3	1	1	1	PTMs
	51	GFFYTPMSRREVEDPQVAQLELGGGPGAGDLQTL	6	1	1	1	PTMs
	52	GFFYTPMSRREVEDPQVAQLELGGGPGAGDLQTLA	5	1	1	1	PTMs
	53	GFFYTPMSRREVEDPQVAQLELGGGPGAGDLQTLAL	8	1	1	1	PTMs
	54	GFFYTPMSRREVEDPQVAQLELGGGPGAGDLQTLALEVAQQ	4	1	1	1	PTMs
	55	GFFYTPMSRREVEDPQVAQLELGGGPGAGDLQTLALEVAQQKR	26	4	1	1	PTMs
	56	GGGPGAGDLQTLALEVAQQK	9	2	1	3	PTMs
	57	GGGPGAGDLQTLALEVAQQKR	17	2	1	1	PTMs
	58	GGPGAGDLQTLALEVAQQKR	14	2	1	1	PTMs
	59	GIVDQCCT	4	1	2	1	PTMs
	60	GIVDQCCTSI	1	1	2	1	PTMs
	61	GIVDQCCTSIC	11	2	2	2	PTMs
	62	GIVDQCCTSICS	5	4	2	2	PTMs
	63	GIVDQCCTSICSL	11	5	2	2	PTMs
	64	GIVDQCCTSICSLY	24	3	2	2	PTMs
	65	GIVDQCCTSICSLYQLENY	4	2	2	2	PTMs
	66	GIVDQCCTSICSLYQLENYC	2	1	2	1	PTMs
	67	GIVDQCCTSICSLYQLENYCN	1291	6	2	3	PTMs
	68	GPGAGDLQTLALEVAQQKR	4	1	1	1	PTMs
	69	ICSLYQLENYCN	3	1	4	1	PTMs
	70	KQHLCGSHLVEALYLVCGER	47	2	1	1	PTMs
	71	LALEVAQQKR	1	1	1	1	PTMs
	72	LELGGGPGAGDLQTLALEVAQQKR	11	1	1	1	PTMs
	73	LFLWESHPTQAFVKQHLCGSHLVEALYLVCGER	1	1	1	1	PTMs
	74	LGGGPGAGDLQTLALEVAQQKR	7	2	1	1	PTMs
	75	LQTLALEVAQQKR	4	2	1	1	PTMs
	76	LWESHPTQAFVKQHLCGSHLVEALYLVCGER	4	1	1	1	PTMs
	77	LYLVCGER	26	4	10	4	PTMs
	78	MRFLPLLALLFLWESHPTQAFVKQHLCGSHLVEALYLVCGER	50	5	1	1	PTMs
	79	PGAGDLQTLALEVAQQKR	12	2	1	1	PTMs
	80	PQVAQLELGGGPGAGDLQTLALEVAQQK	3	1	1	1	PTMs
	81	PQVAQLELGGGPGAGDLQTLALEVAQQKR	19	2	1	1	PTMs
	82	QAFVKQHLCGSHLVEALYLVCGER	11	1	1	1	PTMs
	83	QHLCGSHLVEAL	3	1	5	1	PTMs
	84	QHLCGSHLVEALYLVCGERG	6	2	5	1	PTMs
	85	QHLCGSHLVEALYLVCGERGF	6	1	5	1	PTMs
	86	QHLCGSHLVEALYLVCGERGFFYTPMS	32	2	1	1	PTMs
	87	QHLCGSHLVEALYLVCGERGFFYTPMSR	15	3	1	1	PTMs
	88	QHLCGSHLVEALYLVCGERGFFYTPMSRR	9	3	1	1	PTMs
	89	QLELGGGPGAGDLQTLALEVAQQKR	4	1	1	1	PTMs
	90	QTLALEVAQQKR	1	1	1	1	PTMs
	91	REVEDPQVAQLELGGGPGAGDL	10	2	1	2	PTMs
	92	REVEDPQVAQLELGGGPGAGDLQ	18	3	1	2	PTMs
	93	REVEDPQVAQLELGGGPGAGDLQT	22	2	1	2	PTMs
	94	REVEDPQVAQLELGGGPGAGDLQTL	26	3	1	2	PTMs
	95	REVEDPQVAQLELGGGPGAGDLQTLA	17	3	1	2	PTMs
	96	REVEDPQVAQLELGGGPGAGDLQTLAL	16	2	1	2	PTMs
	97	REVEDPQVAQLELGGGPGAGDLQTLALEVAQ	1	1	1	1	PTMs
	98	REVEDPQVAQLELGGGPGAGDLQTLALEVAQQ	20	3	1	2	PTMs
	99	REVEDPQVAQLELGGGPGAGDLQTLALEVAQQKR	214	5	1	2	PTMs
	100	RGIVDQCCTSICSLYQLENYCN	21	2	2	1	PTMs
	101	SICSLYQLENYCN	2	1	4	1	PTMs
	102	SRREVEDPQVAQLELGGGPGAGDLQTLALEVAQQKR	9	2	1	1	PTMs
	103	TQAFVKQHLCGSHLVEALYLVCGER	1	1	1	1	PTMs
	104	VCGERGFFYTPMSR	1	1	1	1	PTMs
	105	VKQHLCGSHLVEALYLVCGER	15	2	1	1	PTMs
	106	WESHPTQAFVKQHLCGSHLVEALYLVCGER	3	2	1	1	PTMs
	107	YLVCGERGFFYTPMSR	1	1	1	1	PTMs
	108	ALEVAQQK	15	2	1	1	PTMs
	109	ELGGGPGAGDLQTLALEVAQQK	5	1	1	1	PTMs
	110	EVEDPQV	5	1	2	1	PTMs
	111	EVEDPQVAQ	5	1	1	1	PTMs
	112	EVEDPQVAQL	5	1	1	1	PTMs
	113	EVEDPQVAQLE	5	1	1	1	PTMs
	114	EVEDPQVAQLEL	10	2	1	1	PTMs
	115	EVEDPQVAQLELG	5	1	1	1	PTMs
	116	EVEDPQVAQLELGG	5	1	1	1	PTMs
	117	EVEDPQVAQLELGGG	10	2	1	1	PTMs
	118	EVEDPQVAQLELGGGPGAGDLQTLALEVAQQKRGIVDQCC	2	2	1	1	PTMs
	119	EVEDPQVAQLELGGGPGAGDLQTLALEVAQQKRGIVDQCCT	2	2	1	1	PTMs
	120	GFFYTP	10	1	6	1	PTMs
	121	GFFYTPM	40	2	1	1	PTMs
	122	LELGGGPGAGDLQTLALEVAQQK	5	1	1	1	PTMs
	123	REVEDPQVAQLEL	5	1	1	1	PTMs
	124	REVEDPQVAQLELGGGPGAG	5	1	1	1	PTMs
	125	VAQLELGGGPGAGDLQTLALEVAQQK	5	1	1	1	PTMs
	126	LALEVAQQK	5	1	1	1	PTMs

### Sheet: Amylin - Massive
		Sequence	PSM	Variants	Proteins	Datasets	PTMs
	1	CNTATCATQR	80	10	8	7	PTMs
	2	KCNTATCATQR	452	19	9	7	PTMs
	3	CNTATCATQRL	3	1	4	1	PTMs
	4	KCNTATCATQRL	87	3	4	1	PTMs
	5	KCNTATCATQRLA	14	1	4	1	PTMs
	6	KCNTATCATQRLAN	29	1	4	1	PTMs
	7	KCNTATCATQRLANF	14	2	4	1	PTMs
	8	KCNTATCATQRLANFL	10	1	4	1	PTMs
	9	KCNTATCATQRLANFLV	10	1	4	1	PTMs
	10	KCNTATCATQRLANFLVR	28	3	1	1	PTMs
	11	QMDKRKCNTATCATQR	1	1	1	1	PTMs
	12	RKCNTATCATQR	1	1	4	1	PTMs
	13	SSNNLGPVLPPTNVGSN	1	1	1	1	PTMs
	14	SSNNLGPVLPPTNVGSNT	8	2	1	3	PTMs
	15	SSNNLGPVLPPTNVGSNTYGK	126	5	1	3	PTMs
	16	SSNNLGPVLPPTNVGSNTYGKR	92	4	1	2	PTMs
	17	ESLDFLLV	10	1	1	1	PTMs
	18	LANFLVR	66	2	1	2	PTMs
	19	NAAGDPNR	15	1	1	1	PTMs
	20	NAAGDPNRESLD	5	1	1	1	PTMs
	21	NAAGDPNRESLDF	25	2	1	1	PTMs
	22	NAAGDPNRESLDFL	5	1	1	1	PTMs
	23	NAAGDPNRESLDFLLV	15	2	1	1	PTMs
	24	SGSNPQMDK	15	2	1	1	PTMs
	25	SSNNLGPVLPPTNVGSNTY	52	3	1	2	PTMs
	26	NAAGDPNRESLDFLL	5	1	1	1	PTMs
	27	SSNNLGPVLPPTNVGSNTYG	64	2	1	1	PTMs

### Sheet: Glucagon - Massive
		Sequence	PSM	Variants	Proteins	Datasets	PTMs
	69	YLEGQAAKEFIAWLVKGR	2	1	2	1	PTMs
	68	TSDYSKYLDSR	8	3	3	4	PTMs
	13	TSDVSSYLEGQAAK	107	2	3	10	PTMs
	82	TRDFINWLIQTK	1	1	1	1	PTMs
	67	SWQHALQDTEENPR	1	1	1	1	PTMs
	66	SQGTFTSDYSKYLDSR	3	1	2	1	PTMs
	65	SQGTFTSDYSK	24	2	3	4	PTMs
	64	SFPASQTEAHEDPDEMNEDKR	26	3	1	2	PTMs
	63	SFPASQTEAHEDPDEMNED	84	3	1	2	PTMs
	62	SFPASQTEAHEDPDEMNE	66	3	1	2	PTMs
	61	SFPASQTEAHEDPDEMN	8	1	1	1	PTMs
	60	SFPASQTEAHEDPDEM	7	1	1	1	PTMs
	78	SFPASQTEAHE	9	1	1	1	PTMs
	59	SDVSSYLEGQAAKEFIAWLVK	1	1	2	1	PTMs
	12	SDVSSYLEGQAAK	83	3	3	4	PTMs
	70	RNRNNIAK	51	2	6	6	PTMs
	11	RHSQGTFTSDYSK	113	4	3	6	PTMs
	58	RHADGSFSDEMSTILDNLATRDFINWLIQTKITD	1	1	1	1	PTMs
	57	RHADGSFSDEMSTILDNLATRDFINWLIQTK	5	3	1	1	PTMs
	56	RHADGSFSDEMSTILDNLATR	1	1	1	1	PTMs
	55	RDFPEEVAIAEELGRR	24	2	1	1	PTMs
	16	RDFPEEVAIAEELGR	20	3	1	3	PTMs
	10	RAQDFVQWLMNTKR	274	9	4	7	PTMs
	6	RAQDFVQWLMNTK	428	12	6	13	PTMs
	54	RAQDFVQWLMNT	1	1	2	1	PTMs
	79	RAQDFVQWLM	2	1	2	1	PTMs
	53	QGTFTSDYSKYLDSR	1	1	2	1	PTMs
	52	QGTFTSDYSK	9	2	2	2	PTMs
	71	QDFVQWLMNTK	7	2	4	3	PTMs
	77	MSTILDNLATR	2	1	1	1	PTMs
	51	LQDTEENPR	7	2	2	2	PTMs
	50	LIMLVQGSWQHALQDTEENPR	1	1	1	1	PTMs
	49	HSQGTFTSDYSKYLDSRRAQDFVQWLMNT	6	1	2	1	PTMs
	48	HSQGTFTSDYSKYLDSRRAQDFVQWL	1	1	2	1	PTMs
	47	HSQGTFTSDYSKYLDSRRAQD	1	1	2	1	PTMs
	46	HSQGTFTSDYSKYLDSRR	16	2	3	2	PTMs
	45	HSQGTFTSDYSKYLDSR	119	6	3	3	PTMs
	44	HSQGTFTSDYSKYLDS	13	2	2	1	PTMs
	43	HSQGTFTSDYSKYLD	2	1	2	1	PTMs
	42	HSQGTFTSDYSKYL	3	1	2	1	PTMs
	41	HSQGTFTSDYSKY	12	2	3	2	PTMs
	3	HSQGTFTSDYSK	1329	14	8	21	PTMs
	76	HSQGTFTSDY	19	1	3	2	PTMs
	40	HDEFERHAEGTFTSDVSSYLEGQAAKEFIAWLVKGRGR	2	2	2	1	PTMs
	39	HDEFERHAEGTFTSDVSSYLEGQAAKEFIAWLVKGRG	7	3	2	1	PTMs
	38	HDEFERHAEGTFTSDVSSYLEGQAAKEFIAWLVKGR	97	5	2	1	PTMs
	37	HDEFERHAEGTFTSDVSSYLEGQAAKEFIAWLVK	82	4	2	1	PTMs
	36	HDEFERHAEGTFTSDVSSYLEGQAAKEF	5	3	2	1	PTMs
	35	HDEFERHAEGTFTSDVSSYLEGQAAK	19	3	3	2	PTMs
	34	HALQDTEENPRSFPASQTEAHEDPDEMNEDKR	1	1	1	1	PTMs
	33	HALQDTEENPR	195	5	2	3	PTMs
	32	HAEGTFTSDVSSYLEGQAAKEFIAWLVKGRG	4	2	2	1	PTMs
	31	HAEGTFTSDVSSYLEGQAAKEFIAWLVKGR	39	3	2	1	PTMs
	30	HAEGTFTSDVSSYLEGQAAKEFIAWLVK	73	5	4	3	PTMs
	29	HAEGTFTSDVSSYLEGQAAKEF	1	1	2	1	PTMs
	2	HAEGTFTSDVSSYLEGQAAK	3749	26	9	31	PTMs
	28	HADGSFSDEMSTILDNLATRDFINWLIQTKITD	11	2	1	1	PTMs
	27	HADGSFSDEMSTILDNLATRDFINWLIQTK	15	2	1	1	PTMs
	15	HADGSFSDEMSTILDNLATR	32	3	1	3	PTMs
	26	GTFTSDYSKYLDSR	1	1	2	1	PTMs
	9	GTFTSDVSSYLEGQAAK	44	2	3	6	PTMs
	25	GRRDFPEEVAIAEELGRR	61	5	2	2	PTMs
	24	GRRDFPEEVAIAEELGR	33	3	1	1	PTMs
	23	GRGRRDFPEEVAIAEELGRR	3	2	1	1	PTMs
	22	FTSDYSKYLDSR	5	1	2	1	PTMs
	74	FINWLIQTK	21	2	3	4	PTMs
	75	FIAWLVK	4	1	10	2	PTMs
	21	EGTFTSDVSSYLEGQAAKEFIAWLVKGR	1	1	2	1	PTMs
	20	EFIAWLVKGR	14	3	3	3	PTMs
	4	EFIAWLVK	2101	23	7	26	PTMs
	19	EELGRRHADGSFSDEMSTILDNLATR	1	1	1	1	PTMs
	80	DPDEMNEDKRHSQGTFTSDYSKYLDSRRAQDFVQWLMNTK	2	1	1	1	PTMs
	7	DFPEEVAIAEELGRR	86	4	1	4	PTMs
	14	DFPEEVAIAEELGR	109	3	2	4	PTMs
	73	DFPEEVAIAEELG	5	1	1	1	PTMs
	72	DFPEEVAIAE	5	1	1	1	PTMs
	1	DFINWLIQTK	2412	35	7	32	PTMs
	81	AQDFVQWLMNTKRNRNNIAKRHDEFER	1	1	2	1	PTMs
	8	AQDFVQWLMNTKR	153	8	3	8	PTMs
	5	AQDFVQWLMNTK	1242	20	7	24	PTMs
	18	AQDFVQWLMNT	4	1	2	1	PTMs
	17	ALQDTEENPR	13	2	2	2	PTMs

### Sheet: Somatostatin - Massive
		Sequence	PSM	Variants	Proteins	Datasets	PTMs
	1	SANSNPAMAPR	1442	22	8	29	PTMs
	2	SLAAATGKQELAK	453	6	1	8	PTMs
	3	YFLAELLSEPNQTENDALEPEDLPQAAEQDEMR	124	9	1	8	PTMs
	4	YFLAELLSEPNQTENDALEPEDLPQAAEQDEMRLELQR	113	7	1	3	PTMs
	5	LELQRSANSNPAMAPR	39	3	5	6	PTMs
	6	AAATGKQELAK	22	1	1	1	PTMs
	7	AELLSEPNQTENDALEPEDLPQAAEQDEMR	4	1	1	1	PTMs
	8	AELLSEPNQTENDALEPEDLPQAAEQDEMRLELQR	5	1	1	1	PTMs
	9	AGCKNFFWK	20	2	2	1	PTMs
	10	AGCKNFFWKTFTSC	10	1	2	1	PTMs
	11	ALEPEDLPQAAEQDEMR	3	1	1	1	PTMs
	12	ALEPEDLPQAAEQDEMRLELQR	6	1	1	1	PTMs
	13	ANSNPAMAPR	40	4	4	3	PTMs
	14	EQDEMRLELQR	7	1	2	1	PTMs
	15	FFWKTFTSC	3	1	2	1	PTMs
	16	FLAELLSEPNQTENDALEPEDLPQAAEQDEMR	1	1	1	1	PTMs
	17	FWKTFTSC	1	1	2	1	PTMs
	18	GCKNFFWK	4	1	2	1	PTMs
	19	KSLAAATGKQELAK	12	2	1	1	PTMs
	20	LAAATGKQELAK	1	1	1	1	PTMs
	21	LELQRSANSNPAMAPRE	10	1	2	1	PTMs
	22	LLSEPNQTENDALEPEDLPQAAEQDEMRLELQR	9	2	1	1	PTMs
	23	LPQAAEQDEMRLELQR	6	1	1	1	PTMs
	24	LRQFLQKSLAAATGKQELAK	6	2	1	1	PTMs
	25	LSEPNQTENDALEPEDLPQAAEQDEMR	35	5	1	2	PTMs
	26	LSEPNQTENDALEPEDLPQAAEQDEMRLELQR	21	2	1	1	PTMs
	27	LSEPNQTENDALEPEDLPQAAEQDEMRLELQRSANSNPAMAPR	3	1	1	1	PTMs
	28	NFFWKTFTSC	9	2	2	1	PTMs
	29	PEDLPQAAEQDEMRLELQR	2	1	1	1	PTMs
	30	PNQTENDALEPEDLPQAAEQDEMRLELQR	1	1	1	1	PTMs
	31	QELAKYFLAELLSEPNQTENDALEPEDLPQAAEQDEMR	8	3	1	2	PTMs
	32	QELAKYFLAELLSEPNQTENDALEPEDLPQAAEQDEMRLELQ	12	2	1	1	PTMs
	33	QFLQKSLAAATGK	1	1	1	1	PTMs
	34	QFLQKSLAAATGKQELA	3	1	1	1	PTMs
	35	QFLQKSLAAATGKQELAK	32	4	1	2	PTMs
	36	RSANSNPAMAPR	2	1	2	1	PTMs
	37	SANSNPAMAPRE	181	5	4	10	PTMs
	38	SLAAATGK	11	3	1	3	PTMs
	39	SLAAATGKQE	4	1	1	1	PTMs
	40	SLAAATGKQEL	2	1	1	1	PTMs
	41	SLAAATGKQELA	26	2	1	1	PTMs
	42	SLAAATGKQELAKY	23	2	1	1	PTMs
	43	SLAAATGKQELAKYF	9	2	1	1	PTMs
	44	SLAAATGKQELAKYFL	8	2	1	1	PTMs
	45	SLAAATGKQELAKYFLAEL	4	1	1	1	PTMs
	46	YFLAELLSEPNQTENDALEPEDLPQAAEQDEMRL	9	2	1	2	PTMs
	47	YFLAELLSEPNQTENDALEPEDLPQAAEQDEMRLE	12	2	1	1	PTMs
	48	YFLAELLSEPNQTENDALEPEDLPQAAEQDEMRLEL	7	2	1	1	PTMs
	49	YFLAELLSEPNQTENDALEPEDLPQAAEQDEMRLELQ	45	4	1	3	PTMs
	50	AAEQDEMRLELQR	5	2	5	2	PTMs
	51	KAGCKNFFWK	1	1	2	1	PTMs
	52	SLAAATGKQELAKYFLAELLSEPNQTENDALEPEDLPQAAEQDEMR	2	1	1	1	PTMs
	53	NSNPAMAPR	43	4	4	3	PTMs
	54	LLSEPNQTENDALEPEDLPQAAEQDEMR	5	1	1	1	PTMs
	55	YFLAELLSEPNQTEN	20	5	3	2	PTMs
	56	LQCALAALCIVL	12	2	1	1	PTMs
